# M^6^A reduction relieves FUS-associated ALS granules

**DOI:** 10.1101/2023.10.25.563954

**Authors:** Gaia Di Timoteo, Andrea Giuliani, Adriano Setti, Martina C. Biagi, Michela Lisi, Alessia Grandioso, Davide Mariani, Francesco Castagnetti, Eleonora Perego, Sabrina Zappone, Giuseppe Vicidomini, Dante Rotili, Mario Sabatelli, Serena Lattante, Irene Bozzoni

**Author notes:** The authors wish it to be known that, in their opinion, the first two authors should be regarded as joint First Authors.

## Abstract

Amyotrophic lateral sclerosis (ALS) is a progressive neurodegenerative disease due to gradual motorneurons (MN) degeneration^1^. Among the processes associated to ALS pathogenesis, there is the formation of cytoplasmic inclusions produced by mutant protein aggregation, among which the RNA binding protein FUS^2^.

In this work we show that such inclusions are significantly reduced in number and dissolve faster when the RNA m^6^A content is diminished as a consequence of the m^6^A writer METTL3 knock-down. These effects were observed both in neuronal cell lines and in iPSC-derived human motor neurons expressing mutant FUS. Importantly, stress granules formed in ALS condition showed a distinctive transcriptome with respect to control cells; interestingly, after METTL3 downregulation, it reverted to similar to control. Finally, we show that FUS inclusions are reduced also in patient-derived fibroblasts treated with STM-2457, a well characterized inhibitor of METTL3 activity, paving the way for its possible use for counteracting aggregate formation in ALS.
