## Supplementary table 1 for "M^6^A reduction relieves FUS-associated ALS granules"

### Sheet: Foglio1
	Oligonucleotide name	Sequence (5’-3’)	Supplier
	GAPDH_fw	CACCATCTTCCAGGAGTGAG	Bio-Fab Research
	GAPDH_rev	CCTTCTCCATGGTGGTGAAGAC	Bio-Fab Research
	METTL3_fw	AAGCAGCTGGACTCTCTGCG	Bio-Fab Research
	METTL3_rev	GCACTGGGCTGTCACTACGG	Bio-Fab Research
	ATP5O_fw	ACTCGGGTTTGACCTACAGC	Bio-Fab Research
	ATP5O_rev	GGTACTGAAGCATCGCACCT	Bio-Fab Research
	9F- Mettl3 Promoter_fw	TCTCAGGACTCCTCTCCGAA	Bio-Fab Research
	5R- CDS METTL3_rev	AGAGTCCAGCTGCTTCTTGT	Bio-Fab Research
	WTAP_fw	TGCGACTAGCAACCAAGGAA	Bio-Fab Research
	WTAP_rev	ATCTCAGTTGGGCAACGCTC	Bio-Fab Research
	CLSTN1_fw	GAAACTGGACTGTGAGCTGC	Bio-Fab Research
	CLSTN1_rev	TACTCATTCACGTCGTTCAC	Bio-Fab Research
	BCDL1_fw	GGGCCATGACAAGGACCTAC	Bio-Fab Research
	BCDL1_rev	TGCTCTGCTCGATCTCTGAC	Bio-Fab Research
	DHX38_fw	AAGTCTCCTCCTACAAGGAC	Bio-Fab Research
	DHX38_rev	CCAAAACTCTTCGCTCACAC	Bio-Fab Research
	XPC_fw	AAGAAAGTGGCCAAGGTGAC	Bio-Fab Research
	XPC_rev	GTGTTCATTCATGGTAGCCC	Bio-Fab Research
	ULK1_fw	ACCTGAAACCGCAGAACATC	Bio-Fab Research
	ULK1_rev	GCCATCATGTTGCTCTGGAG	Bio-Fab Research
	TUJ1_fw	CCCGGAACCATGGACAGTGT	Bio-Fab Research
	TUJ1_rev	TGACCCTTGGCCCAGTTGTT	Bio-Fab Research
	CHAT_fw	CTCAGCTACAAGGCCCTGCT	Bio-Fab Research
	CHAT_rev	ACCAGCGTGTCCTGGGTATG	Bio-Fab Research
	ISLE1_fw	AAGGTGGAGCTGCATTGGTTTG	Bio-Fab Research
	ISLE1_rev	TAAACCAGCTACAGGACAGGCC	Bio-Fab Research
	BRPF1_fw	AAAGTCAAGAAGGCCAAGGC	Bio-Fab Research
	BRPF1_rev	CTGCATGAACTGGCTCTTCC	Bio-Fab Research
	CALM1_fw	TCACTGGGTCAGAACCCAAC	Bio-Fab Research
	CALM1_rev	GCCTCACGGATTTCTTCTTC	Bio-Fab Research
	GUIDE_1_METTL3_TOP	CACCGACACCTCTCGAATAAGGCG	Bio-Fab Research
	GUIDE_1_METTL3_BOTTOM	AAACCGCCTTATTCGAGAGGTGTC	Bio-Fab Research
	GUIDE_2_METTL3_TOP	CACCGTCCGCCGCGCCTTATTCGAG	Bio-Fab Research
	GUIDE_2_METTL3_BOTTOM	AAACCTCGAATAAGGCGCGGCGGAC	Bio-Fab Research
	KLH21_fw	CCATGGTGATGCAGTGCTAC	Bio-Fab Research
	KLH21_rev	GACGGGATCTTGTCCCATTC	Bio-Fab Research
	TOM1L2_fw	GACAGAGAGCGTCACTGG	Bio-Fab Research
	TOM1L2_rev	CCCCATAGGTTACCGTCTTGC	Bio-Fab Research
